# Setting the SCENE for Interpretable Cell–Gene Embeddings in Single-Cell RNA-seq

**DOI:** 10.64898/2026.09.12.750699

**Authors:** Oscar Lauritz Møberg, Magnus Blom Petersen, Tue Herlau, Lars Erik Kristensen, Leon Eyrich Jessen, Morten Mørup

**Author notes:** These authors jointly supervised this work and share senior authorship (Leon Eyrich Jessen, Morten Mørup).

## Abstract

Single-cell RNA sequencing measures cellular states at high resolution, but sparse high-dimensional count data remain difficult to model interpretably. We introduce the Single-Cell Euclidean Network Embedding (SCENE), a probabilistic latent-distance model that jointly embeds cells and genes from Unique Molecular Identifier (UMI) counts. SCENE treats the count matrix as a weighted bipartite cell-gene graph, where Euclidean distances represent transcriptional affinity, and combines this geometry with a zero-inflated count likelihood that separates gene detection from expression magnitude. Across real and simulated scRNA-seq datasets, SCENE recovers biologically structured cell and gene embeddings with state-of-the-art performance. Surprisingly, major biological structure is preserved in native two- and three-dimensional latent spaces, enabling directly interpretable visualization. Perturbation analyses show that SCENE organizes glucocorticoid-response genes and T-cell receptor regulatory programs coherently in gene space, capturing biology beyond cell-type separation. SCENE provides a transparent representation learning framework in which low-dimensional Euclidean geometry supports accurate modeling and biological interpretation.
