## Supplementary Data - SCENE TCR for "Setting the SCENE for Interpretable Cell–Gene Embeddings in Single-Cell RNA-seq"

### Sheet: Sheet1
module	n_manual_genes	obs_within	obs_vs_rest	obs_ratio	pval	dropped_genes	qval_fdr_bh	significant_5pct	mean_expr
AHR	9	8.34009	8.29133	1.00588	0.531947	['CYP1A2', 'UGT1A6']	0.80452	FALSE	0.481879
AR	149	7.14206	7.6201	0.937265	9.999e-05	['ACP3', 'AHSG', 'ALPG', 'BABAM2', 'CDH2', 'CRISP1', 'CUX2', 'DDC', 'EEF1AKMT3', 'EYA2', 'FOXA1', 'FXYD3', 'H2BC21', 'IGHG1', 'KLK3', 'KLK4', 'MID1', 'MMP13', 'NFIB', 'NLGN4X', 'ORM1', 'ORM2', 'PGC', 'PRAME', 'PRLR', 'SNAI2', 'SPDEF', 'UGT2B15']	0.000669164	TRUE	0.314242
ARNT	8	9.00508	8.58193	1.04931	0.774323	['EPO', 'UGT1A6']	0.906083	FALSE	0.395368
ATF1	28	7.06228	7.76069	0.910007	0.00679932	['CFTR', 'CGA', 'CYP11B1', 'CYP11B2', 'NTS', 'PCSK1', 'TEAD1', 'TGFB2', 'TH']	0.0231977	TRUE	0.354276
ATF2	25	7.17658	8.14503	0.881099	0.00129987	['APOC3', 'CYP11B1', 'CYP11B2', 'IFNB1', 'INS', 'PCK1', 'TGFB2']	0.00676599	TRUE	0.822652
ATF3	5	6.31803	7.24588	0.871949	0.0941906	['GDF15']	0.210117	FALSE	0.933207
ATF4	32	6.63494	7.84822	0.845407	9.999e-05	['AARS1', 'CARS1', 'F7', 'FGF21', 'HRK', 'MARS1', 'TARS1']	0.000669164	TRUE	0.182625
ATF6	10	5.66574	7.13449	0.794135	0.00029997	[]	0.0016837	TRUE	0.386578
BACH1	28	6.76232	7.54938	0.895745	0.00029997	[]	0.0016837	TRUE	0.159981
BMAL1	10	7.43547	7.78276	0.955377	0.188481	[]	0.35339	FALSE	0.0551412
CDX2	18	8.93729	8.40806	1.06294	0.769323	['CDH17', 'CFTR', 'DSC2', 'GUCY2C', 'HNF4G', 'KLF4', 'LCT', 'MEP1A', 'MUC2', 'SI', 'SLC9A2', 'SLC9A3', 'UGT1A10', 'UGT1A8']	0.906083	FALSE	0.0196745
CEBPA	583	7.80273	7.95014	0.981459	0.00279972	['ABCA4', 'ABCC11', 'ABLIM3', 'ACOX2', 'AFP', 'AGT', 'AGXT', 'ALB', 'ALDH1A2', 'APOB', 'APOC3', 'ARHGAP24', 'ARHGEF10L', 'C8B', 'CEMIP2', 'CETP', 'CFTR', 'COL14A1', 'CPED1', 'CPNE4', 'CRMP1', 'CRYBG1', 'CSN2', 'CUX2', 'CXCR2', 'CYP3A7', 'DAB2IP', 'DEFA3', 'DENND10', 'DENND2B', 'DPYS', 'EGFR', 'EHF', 'ELN', 'EPO', 'EPX', 'ERC2', 'F9', 'FGA', 'FOXA2', 'GATA4', 'GHR', 'GRAMD2B', 'GUCY2C', 'GXYLT2', …	0.0121788	TRUE	0.118361
CEBPB	43	8.35638	8.51764	0.981067	0.233777	['ALB', 'CRP', 'CSH2', 'HP', 'IL12B', 'PRL', 'SAA1', 'SAA2', 'SFTPD']	0.42372	FALSE	0.19122
CEBPD	13	8.58945	8.57467	1.00172	0.514749	['CFTR']	0.792622	FALSE	0.5502
CLOCK	8	7.54556	7.89397	0.955864	0.225077	[]	0.416633	FALSE	0.0562842
CREB1	83	7.98538	8.17857	0.976378	0.10469	['ADRA1A', 'AQP2', 'BDKRB1', 'BDNF', 'CGA', 'CYP11A1', 'CYP11B1', 'CYP11B2', 'CYP19A1', 'DIO2', 'G6PC1', 'INS', 'MITF', 'MSMB', 'MUC4', 'MUC5AC', 'NPY', 'NTS', 'PCK1', 'PCSK1', 'PDYN', 'SOX9', 'TH', 'UCP1', 'VIP']	0.230527	FALSE	0.919206
CREM	4	9.0334	8.65684	1.0435	0.69773	[]	0.892318	FALSE	8.02028
CTCF	579	7.86727	7.97298	0.986741	0.0268973	['ABCA13', 'ABCA4', 'ACTL8', 'ADCY5', 'ALDH1A2', 'ALK', 'ANO2', 'APBB2', 'ARB2A', 'ARHGEF10L', 'ARHGEF17', 'ATP2B2', 'ATRNL1', 'B4GALNT1', 'BDNF', 'BMAL1', 'BMPER', 'CCL16', 'CFTR', 'CHD5', 'COBL', 'COL13A1', 'COL22A1', 'CORO2B', 'CPNE4', 'CREB3L1', 'CSMD1', 'CT45A5', 'CTNND2', 'DAB2IP', 'DEFB123', 'DGKG', 'DPP6', 'DTNA', 'DYNC1I1', 'DYSF', 'EPB41L1', 'EPHB1', 'EPX', 'ERC2', 'ESRRB', 'FGD5', 'FHO…	0.0742878	FALSE	0.184396
CUX1	4	8.26715	7.9897	1.03473	0.650535	[]	0.875935	FALSE	1.10267
DDIT3	3	7.09989	8.15043	0.871106	0.137786	[]	0.279181	FALSE	0.0658098
E2F1	512	7.25815	7.68977	0.943871	9.999e-05	['AARS1', 'ADH6', 'ARHGEF17', 'BICRAL', 'CBS', 'CDH5', 'CLDN23', 'CRYBG1', 'CSRNP3', 'CTNND2', 'CTSV', 'CYRIB', 'DCC', 'DENND2B', 'DIRAS2', 'DTL', 'EGF', 'EGFR', 'ENPEP', 'ETV4', 'EYA2', 'FAM81A', 'FOXA2', 'GLI3', 'GPR158', 'GRIK5', 'H2AC16', 'H2BC11', 'H4C6', 'HBA1', 'IQCJ', 'JPH2', 'KCNG4', 'KCNJ16', 'KCNJ2', 'KCNK10', 'KDR', 'KIF23', 'KIF24', 'KIR3DL1', 'KRT75', 'LINGO1', 'LMO1', 'MCM10', 'MEC…	0.000669164	TRUE	0.252181
E2F2	15	8.5759	8.3756	1.02391	0.730127	['MCM10']	0.893638	FALSE	0.0167585
E2F3	13	8.80911	8.4767	1.03921	0.828817	[]	0.92445	FALSE	0.0277319
E2F4	486	7.00649	7.57576	0.924856	9.999e-05	['ANLN', 'ANTKMT', 'CARS1', 'CDC25C', 'CENPA', 'CPAP', 'CRYBG1', 'DEPDC1B', 'DTL', 'E2F8', 'H1-2', 'H2AZ1', 'H2BC11', 'H2BC15', 'H2BC17', 'H2BC21', 'H3C3', 'IQGAP3', 'KAZALD1', 'KIF20A', 'LRP4', 'MIDEAS', 'MYCL', 'PAXX', 'PBK', 'PDXP', 'PIMREG', 'PKMYT1', 'SEPTIN9', 'SIRPA', 'SYCE2', 'TEAD4', 'TICRR', 'UBE2C']	0.000669164	TRUE	0.466731
EBF1	3	6.55857	7.60849	0.862006	0.126687	[]	0.265585	FALSE	0.0476893
EGR1	544	7.27949	7.71334	0.943754	9.999e-05	['ARHGEF17', 'BAHCC1', 'BCAR1', 'BICRAL', 'CD19', 'CHGA', 'CHRM4', 'CHRNA7', 'CRYBG1', 'CYP2B6', 'DAB2IP', 'DMRT1', 'EGFR', 'EPHA2', 'EPX', 'ETV4', 'FGF13', 'FGFR3', 'GDF15', 'HES3', 'INKA2', 'JUP', 'KCNC3', 'KCNH8', 'LHB', 'MIDEAS', 'MMP14', 'NFIB', 'NHERF2', 'NHSL3', 'PCSK2', 'PKMYT1', 'PTGES', 'RAP1GAP', 'RET', 'SEPTIN11', 'SEPTIN9', 'SERPINE1', 'SLC17A7', 'SLC8A2', 'SLC9A3', 'SRRM3', 'SYN2', …	0.000669164	TRUE	0.428765
ELK1	35	6.39608	7.41504	0.862581	9.999e-05	['MMP13', 'PTPRZ1', 'TLR9']	0.000669164	TRUE	0.419742
EPAS1	47	7.80438	7.96579	0.979737	0.188881	['CA9', 'CCN4', 'EPO', 'FGD5', 'NIBAN2', 'SERPINE1', 'SH3BP4']	0.35339	FALSE	0.243589
ERG	17	8.29478	8.14494	1.0184	0.673333	['CDH5', 'CUX2', 'DAB2IP', 'VWF']	0.880901	FALSE	0.324338
ESR1	512	8.01397	8.04721	0.995869	0.289271	['A4GALT', 'ADAMTS16', 'ADAMTS9', 'ADORA1', 'ADRB1', 'ANKFN1', 'ARHGAP24', 'ARHGEF10L', 'ATP2B2', 'B4GALNT2', 'BMP6', 'BMPER', 'CACNG4', 'CALML5', 'CCN5', 'CDH18', 'CEACAM3', 'CEMIP2', 'CHAT', 'CHST8', 'CLDN4', 'CNBD1', 'COL14A1', 'CTNND2', 'CXCL12', 'CYP19A1', 'CYP24A1', 'DAB2IP', 'DOCK1', 'DOK7', 'DSCAM', 'DTNA', 'EEIG1', 'EGF', 'EGFR', 'EHF', 'ELAPOR1', 'ERBB4', 'EYA2', 'FAT1', 'FBLN1', 'FBLN2…	0.503332	FALSE	0.10235
ESR2	20	7.10845	7.55092	0.941402	0.0631937	['NIPSNAP2', 'PGR', 'TFF1']	0.152718	FALSE	1.87
ESRRA	6	8.2369	8.74074	0.942356	0.267773	['CYP19A1', 'RAP1GAP']	0.480335	FALSE	0.0051359
ETS1	511	6.91735	7.56383	0.91453	9.999e-05	['AMOTL2', 'APBB2', 'ARHGEF17', 'ATP5F1B', 'BAHCC1', 'BICRAL', 'CDH5', 'CIP2A', 'DAB2IP', 'EPHA2', 'ETV4', 'F13A1', 'FGFBP1', 'FOXD1', 'GABBR2', 'GP9', 'GRPR', 'HJV', 'IARS1', 'IL12B', 'ITGB3', 'JCAD', 'JUP', 'KAZALD1', 'LTF', 'MET', 'MIDEAS', 'MMP1', 'MMP13', 'MMP3', 'MPL', 'MTCL2', 'MYOF', 'NFIB', 'PALM2AKAP2', 'PCDH1', 'PF4', 'PRL', 'RIPOR1', 'SEPTIN11', 'SEPTIN9', 'SERPINE1', 'SLC26A3', 'TFAP…	0.000669164	TRUE	0.588817
ETS2	30	8.22257	8.32406	0.987808	0.353265	['CD163', 'CGA', 'IL12B', 'MMP3', 'MSR1', 'VWF']	0.595556	FALSE	0.433554
ETV4	16	8.45204	8.34197	1.0132	0.606239	['AGTR1', 'BDKRB1', 'MMP7', 'MUC4', 'SYN2', 'WT1']	0.871782	FALSE	0.672292
FLI1	13	8.70757	8.46663	1.02846	0.734427	['GP9', 'MPL']	0.893638	FALSE	0.153143
FOS	435	7.94272	8.04254	0.987588	0.0517948	['ABCA13', 'ABLIM3', 'ALDH1A2', 'ARHGAP24', 'ARHGAP42', 'BMPR1B', 'CCL2', 'CDH18', 'CEMIP2', 'CLVS1', 'COL14A1', 'COL21A1', 'COL25A1', 'CRYBG1', 'CSTA', 'CYRIB', 'DENND2B', 'DTNA', 'EGFR', 'ERC2', 'FAT1', 'FOXA1', 'GABBR2', 'HMCN1', 'IL12B', 'ITGB6', 'JCAD', 'KAZN', 'LAMA3', 'LAMC1', 'LTBP1', 'MACROD2', 'MAP2', 'MARCHF3', 'MET', 'MID1', 'MIDEAS', 'MMP1', 'MMP3', 'MMP7', 'MRTFA', 'NFIB', 'NGF', 'N…	0.132534	FALSE	0.255195
FOSL1	10	8.2096	8.77513	0.935554	0.137986	['IVL', 'MMP1']	0.279181	FALSE	0.0775653
FOSL2	13	7.37567	7.99598	0.922422	0.0840916	['IVL', 'MMP13', 'NOS2', 'UGT2B15']	0.195556	FALSE	0.080723
FOXA1	498	7.80004	7.95992	0.979913	0.00429957	['ADAMTSL1', 'ADGRL2', 'AGR2', 'ALDH1A2', 'APBB2', 'APOB', 'ARB2A', 'ARHGAP24', 'ARHGAP42', 'ARHGAP6', 'ATOSA', 'ATRNL1', 'BICC1', 'BMPER', 'BMPR1B', 'CACNA2D1', 'CACNA2D3', 'CADPS2', 'CDH18', 'CEMIP2', 'CNBD1', 'CNTN5', 'COBL', 'COL14A1', 'COL21A1', 'COL28A1', 'CPNE4', 'CTNND2', 'CYP2C18', 'CYP7A1', 'DCLK1', 'DIO2', 'DTNA', 'EGFR', 'EHF', 'ELAPOR2', 'EPHA6', 'ERBB4', 'ERC2', 'ESRP1', 'EYA2', 'FA…	0.016625	TRUE	0.093262
FOXA2	10	9.01118	8.76935	1.02758	0.637636	['CYP7A1', 'G6PC1', 'MUC4', 'PDX1', 'TTR']	0.873612	FALSE	0.00503582
FOXL2	20	7.65334	8.4236	0.908559	0.0168983	['AMH', 'CCL3L1', 'CXCL2', 'CYP19A1', 'FSHB', 'PPARGC1A']	0.0490051	TRUE	1.08244
FOXM1	35	8.57842	8.30583	1.03282	0.90321	['CDX2', 'CENPA', 'CYP7A1', 'FOXF1', 'ONECUT1']	0.964224	FALSE	0.185251
FOXO1	38	7.71981	7.91072	0.975867	0.181682	['AGRP', 'ALPI', 'G6PC1', 'IGFBP1', 'PCK1', 'PDK4', 'PRL', 'TMEM47', 'TRIM63']	0.347392	FALSE	0.164095
FOXO3	33	7.02092	7.57147	0.927286	0.00439956	['G6PC1', 'KLF4']	0.0166418	TRUE	0.155656
FOXO4	14	7.08639	7.79161	0.90949	0.0332967	['G6PC1', 'IGFBP1', 'PPARGC1A']	0.0891326	FALSE	0.178916
FOXP1	169	7.16202	7.64759	0.936507	9.999e-05	['ADGRL2', 'BNC2', 'CACNA2D3', 'CRYBG1', 'EPRS1', 'ERC2', 'FAT1', 'LAMC1', 'LIMCH1', 'LSAMP', 'LTBP1', 'MAGI1', 'MAP2', 'MECOM', 'NPAS3', 'RAPGEF4', 'RIN2', 'SEPTIN9', 'SFTPC', 'SHANK2', 'TENM4']	0.000669164	TRUE	0.337453
GABPA	3	7.58938	7.46514	1.01664	0.553245	[]	0.822774	FALSE	0.0638432
GATA1	18	8.1442	8.2802	0.983574	0.361564	['CCR3', 'CYBB', 'EPO', 'HBB', 'PF4', 'TAL1', 'WT1']	0.599163	FALSE	0.0573689
GATA2	448	7.66014	7.88939	0.970941	0.00019998	['ACKR1', 'ADAMTSL1', 'ADGRL2', 'ADH1A', 'ALDH1A2', 'ANKFN1', 'ARB2A', 'ARHGAP24', 'ARHGAP42', 'ARHGAP6', 'BMPR1B', 'BNC2', 'CDH18', 'CEMIP2', 'CNBD1', 'CNTN3', 'COL14A1', 'COL25A1', 'DIO2', 'DIPK2B', 'DTNA', 'EGFR', 'EHF', 'ELAPOR2', 'ERBB4', 'ERC2', 'FHOD3', 'FSTL5', 'GABBR2', 'GLI3', 'GRIK2', 'HMCN1', 'HTR5A', 'KAZN', 'KCNMB2', 'LDB2', 'LIMCH1', 'LRP1B', 'LSAMP', 'LTBP1', 'LUZP2', 'MACROD2', '…	0.00119988	TRUE	0.0991977
GATA3	481	7.76763	7.94372	0.977832	0.00139986	['ABCA4', 'ADAMTSL1', 'ADGRL2', 'ALDH1A2', 'ALK', 'ANKFN1', 'ARB2A', 'ARHGAP24', 'ATRNL1', 'BMPER', 'BMPR1B', 'CACNA2D1', 'CDH18', 'CDX2', 'CEMIP2', 'CHST9', 'COL21A1', 'CPNE4', 'CTNND2', 'CYP24A1', 'CYRIB', 'DAB2IP', 'DCLK1', 'DSCAM', 'EGFR', 'EHF', 'ELAPOR1', 'EPHA7', 'ERBB4', 'ERC2', 'EYA2', 'FAT1', 'FGD5', 'FHOD3', 'FIGN', 'FMN2', 'FYB1', 'GABBR2', 'GHR', 'GLI3', 'GRAMD2B', 'GRHL2', 'HMCN1', …	0.00676599	TRUE	0.227667
GATA4	5	9.43585	8.5367	1.10533	0.933007	[]	0.975229	FALSE	0.0218921
GATA6	4	9.48502	8.58174	1.10526	0.90031	[]	0.964224	FALSE	0.0183049
GLI1	5	7.90944	7.99929	0.988768	0.448655	['SFRP1']	0.709691	FALSE	0.343315
GLI2	11	8.52712	8.34587	1.02172	0.652835	['FGF13', 'FOXA2', 'FOXE1']	0.875935	FALSE	0.046684
HIF1A	188	7.67083	7.93463	0.966754	0.0029997	['ADAMTS20', 'ADIPOQ', 'AGT', 'APLN', 'AQP1', 'CA9', 'CCL2', 'CCN2', 'COX4I2', 'CXCL12', 'DSCAM', 'EDNRB', 'EGFR', 'EPO', 'GRIN1', 'HEY1', 'IGFBP1', 'KITLG', 'KLK3', 'LOX', 'MET', 'MMP14', 'MRTFB', 'MUC5AC', 'NOS2', 'NPPB', 'NTN1', 'PPP1R3C', 'SEPTIN9', 'SERPINE1', 'SHANK2', 'TFF3', 'TLR4', 'TNS1', 'TUBB3', 'TWIST1', 'UNC5D', 'VEGFD']	0.0124273	TRUE	0.317375
HNF1A	27	10.9281	9.70309	1.12625	0.940006	['ALB', 'APOH', 'CDH17', 'CRP', 'CYP7A1', 'FGL1', 'G6PC1', 'IGF1', 'IGFBP1', 'INS', 'MIA2', 'MTTP', 'PDX1', 'PROC', 'SLC22A10', 'SLC2A2', 'UGT1A1', 'UGT1A10', 'UGT1A6', 'UGT1A8', 'UGT1A9', 'UGT2B17', 'UGT2B7']	0.975229	FALSE	0.00102718
HNF4A	544	7.88172	7.98587	0.986958	0.0292971	['ABCA4', 'ABCC11', 'ABLIM3', 'ACOX2', 'AFP', 'AGT', 'AGXT', 'ALDOB', 'APOA2', 'APOA4', 'APOB', 'APOC3', 'ARHGEF10L', 'ATP2B2', 'ATP7B', 'BICC1', 'BTNL8', 'C1QTNF5', 'C1orf210', 'C8B', 'CDX2', 'CLDN4', 'CLRN3', 'COBL', 'CRACD', 'CTSE', 'CYP26A1', 'CYP2B6', 'CYP2C8', 'CYP2C9', 'CYP8B1', 'DAB2IP', 'DENND2B', 'DGKG', 'DSC2', 'EEIG1', 'EGFR', 'EHF', 'ENTPD8', 'EPHA10', 'EPO', 'ETV4', 'F10', 'FAT1', '…	0.0796514	FALSE	0.0862212
HNF4G	7	9.95313	9.11088	1.09244	0.89901	['APOA4', 'SHBG']	0.964224	FALSE	0.00463548
HSF1	11	6.89727	7.44473	0.926463	0.0792921	['HSPA6']	0.188998	FALSE	0.244459
IRF1	39	6.56505	7.60363	0.86341	9.999e-05	['CYBB', 'IFNA1', 'IFNB1', 'IL27', 'PLAAT4', 'RIGI']	0.000669164	TRUE	0.576329
IRF2	8	6.07745	7.27423	0.835477	0.00539946	[]	0.0191736	TRUE	0.320638
IRF3	6	8.24906	8.10478	1.0178	0.592141	['IFNA1']	0.858604	FALSE	0.0633165
IRF4	7	7.70995	7.93571	0.971551	0.355964	['FCER2', 'FCRL5']	0.595556	FALSE	0.364138
IRF8	5	8.32621	8.24717	1.00958	0.536346	['CYBB', 'TLR4']	0.80452	FALSE	0.0203329
IRF9	11	5.62134	7.36951	0.762784	9.999e-05	[]	0.000669164	TRUE	0.107258
JUN	120	8.07091	8.40415	0.960349	0.00859914	['BDKRB1', 'CCL2', 'CHGA', 'CSTA', 'CYP11A1', 'EGFR', 'GJA1', 'GNRHR', 'HEY1', 'IFNB1', 'IGF1', 'IL12B', 'IVL', 'KRT16', 'MET', 'MGP', 'MMP1', 'MMP12', 'MMP13', 'MMP3', 'MMP7', 'NGF', 'NOS2', 'NOX5', 'NPY', 'NTS', 'OXTR', 'PENK', 'PTN', 'SELE', 'SERPINE1', 'SPRR1A', 'SPRR1B', 'SPRR3', 'TFF1', 'TFPI2', 'UGT2B15', 'VCAM1', 'VEGFD']	0.0277083	TRUE	1.02414
JUNB	6	8.74955	8.39014	1.04284	0.680632	['EGFR', 'IVL']	0.883806	FALSE	0.0824115
JUND	19	7.17464	7.99493	0.897398	0.00749925	['CSTA', 'IVL', 'MMP13', 'NOS2']	0.0250936	TRUE	0.455408
KLF4	9	8.79195	8.4072	1.04577	0.786121	['LAMA3', 'THBD']	0.906083	FALSE	0.0791795
KLF5	8	8.34287	8.13461	1.0256	0.630737	['FGFBP1', 'FOXQ1', 'JUP']	0.873612	FALSE	0.0219343
KLF6	6	9.13304	8.34549	1.09437	0.908809	['NOS2']	0.964224	FALSE	0.0264223
KMT2A	12	10.802	9.39823	1.14937	0.9979	['FOXC2', 'HOXA11', 'HOXA13', 'HOXC8', 'MEIS1']	0.9979	FALSE	0.0294383
LEF1	22	8.38335	8.15832	1.02758	0.746425	['CCL7', 'CDX1', 'CLDN2', 'DCT', 'MITF', 'MMP7', 'RAG2', 'SNAI2', 'TBXT']	0.90111	FALSE	0.261564
LYL1	4	9.12995	8.82291	1.0348	0.654435	[]	0.875935	FALSE	0.0180942
MAF	7	5.8205	7.49887	0.776184	0.00619938	['LALBA', 'MMP13']	0.0215738	TRUE	0.341677
MAX	3	4.26759	6.9364	0.615246	0.00139986	[]	0.00676599	TRUE	1.37737
MAZ	8	7.02483	7.54273	0.931338	0.149385	['MMP1']	0.295375	FALSE	0.478478
MEF2A	7	6.52965	7.34924	0.88848	0.0876912	['SCHIP1', 'SLC2A4']	0.200767	FALSE	0.137758
MEF2C	7	7.99416	8.08332	0.988969	0.425357	[]	0.679011	FALSE	0.0810909
MEIS2	3	7.42045	7.89131	0.940332	0.29767	[]	0.512818	FALSE	0.0190336
MITF	436	7.6565	7.87982	0.971659	0.00019998	['ALK', 'ARHGAP24', 'ARHGAP42', 'ARHGEF10L', 'ATP2B2', 'BIRC7', 'BNC2', 'CABLES1', 'CFAP61', 'COL13A1', 'COL22A1', 'CORO2B', 'CRTAC1', 'CSMD1', 'CTNNA2', 'CTNND2', 'DAB2IP', 'DCT', 'DENND2B', 'DGKG', 'EEIG1', 'EFCAB6', 'EGFR', 'EPHB1', 'ETV4', 'ETV5', 'GABBR2', 'GPR143', 'GRIK3', 'ITGB6', 'LHFPL3', 'LINC00322', 'LINGO1', 'LSAMP', 'MACROD2', 'MDGA2', 'MET', 'MID1', 'MIDEAS', 'MLPH', 'MRTFB', 'NFIB…	0.00119988	TRUE	0.0842581
MNT	3	6.69167	7.60782	0.879577	0.154985	[]	0.303003	FALSE	0.0620523
MXI1	5	6.99055	7.64316	0.914616	0.148285	[]	0.295375	FALSE	0.0819006
MYB	28	9.13153	8.58715	1.06339	0.985601	['CCNA1', 'CTSG', 'DHRS2', 'GSTM1', 'RAG2', 'WT1']	0.991299	FALSE	0.292893
MYC	373	6.63301	7.4632	0.888762	9.999e-05	['ACP3', 'AHSG', 'CBS', 'CCKBR', 'CDC25C', 'CLUL1', 'COL4A1', 'CST5', 'CXCL2', 'DMAC2L', 'FGFR4', 'GPR4', 'H2AZ1', 'H4C6', 'HBA1', 'HOXD13', 'HOXD3', 'HSP90AA2P', 'INSM1', 'MAGEA3', 'MEIS1', 'MEIS2', 'MET', 'MNX1', 'MYCL', 'NHERF2', 'NID1', 'NTN3', 'OCA2', 'PHB1', 'PKP1', 'SLC2A4', 'SLIT1', 'TGFB2', 'UBE2C', 'UCP1', 'WT1']	0.000669164	TRUE	1.70867
MYCN	18	6.92288	7.54994	0.916945	0.0228977	['EGFR', 'NES', 'PDGFRB']	0.0642613	FALSE	0.104699
NFATC1	9	6.93904	8.21146	0.845044	0.00329967	[]	0.0130487	TRUE	4.94585
NFATC2	9	6.13245	8.28954	0.739782	9.999e-05	[]	0.000669164	TRUE	5.73515
NFE2	3	8.46117	7.98184	1.06005	0.712829	[]	0.892318	FALSE	0.0134148
NFE2L2	11	6.88676	7.58192	0.908313	0.0441956	['GSTA1']	0.114777	FALSE	0.179309
NFIC	32	7.92184	7.97187	0.993724	0.422858	['AFP', 'COL1A2', 'CSH1', 'FABP7', 'GUCY1B1', 'PROC', 'SLC2A4', 'SLC34A2', 'TFAP2A', 'TFPI2', 'TNS1', 'VWF']	0.679011	FALSE	0.298831
NFKB1	172	7.63428	8.15621	0.936009	9.999e-05	['ADORA1', 'AGT', 'AMH', 'CCL11', 'CCL2', 'CCL22', 'CFTR', 'CRMP1', 'CRP', 'CXCL1', 'CXCL2', 'DEFB4B', 'EGFR', 'IFNA1', 'IFNB1', 'IL17C', 'KLK3', 'LPL', 'MMP13', 'MMP14', 'MMP3', 'NOS2', 'SAA2', 'SELE', 'SERPINE1', 'TFF3', 'TFPI2', 'VCAM1', 'VEGFC', 'VEGFD', 'VWF', 'WT1']	0.000669164	TRUE	1.1781
NFKB2	18	6.61494	7.78455	0.849752	0.00019998	['CCL21']	0.00119988	TRUE	0.486459
NFYA	10	6.16065	7.19577	0.856149	0.00469953	[]	0.0173983	TRUE	1.10111
NFYB	7	5.95309	7.02665	0.847217	0.0120988	[]	0.0362964	TRUE	1.49431
NPAS2	4	6.77501	7.56147	0.895992	0.136386	[]	0.279181	FALSE	0.0578909
NR1H2	6	8.46033	8.34754	1.01351	0.583242	[]	0.852807	FALSE	0.0363464
NR1H3	6	8.8809	8.38934	1.05859	0.813319	[]	0.918944	FALSE	0.0355563
NR2C2	5	6.29506	7.08976	0.887909	0.0842916	[]	0.195556	FALSE	0.169005
NR2F2	16	8.79526	8.29854	1.05986	0.791521	['APOA2', 'APOB', 'APOC2', 'APOC3', 'CETP', 'F9', 'MYH6', 'MYOD1', 'MYOG', 'PENK', 'TNS1']	0.906083	FALSE	0.128276
NR3C1	8	8.26961	8.10968	1.01972	0.635836	[]	0.873612	FALSE	0.0276549
NR4A1	4	10.7824	8.96112	1.20324	0.977902	['HSD3B2']	0.989273	FALSE	0.00122911
NR5A1	14	9.44688	8.87704	1.06419	0.730927	['AMH', 'AMHR2', 'CYP11A1', 'CYP11B1', 'CYP19A1', 'CYP21A2', 'HSD3B2', 'LHB', 'MC2R', 'NR0B1', 'SRY']	0.893638	FALSE	0.00231774
NRF1	7	5.77103	7.10518	0.812229	0.00309969	[]	0.0125429	TRUE	0.11223
PAX5	6	8.32665	8.0806	1.03045	0.627337	['CD19', 'FCER2']	0.873612	FALSE	0.0261273
PAX6	13	9.4618	8.65767	1.09288	0.929007	['CTNND2', 'KRT12', 'MET', 'MITF', 'NECAB2', 'OLFM3', 'PCSK1']	0.975229	FALSE	0.0554151
PAX8	9	8.58172	8.40279	1.02129	0.637236	['TPO', 'WT1']	0.873612	FALSE	0.0645055
PBX1	4	8.96786	8.42128	1.06491	0.773323	[]	0.906083	FALSE	0.215497
PGR	12	8.12159	8.05276	1.00855	0.560844	['EGFR', 'IGFBP1', 'KLK3']	0.827007	FALSE	0.0705858
POU2F1	32	7.49622	8.05656	0.93045	0.0173983	['BDKRB1', 'CDX2', 'GCM1', 'H2BC21', 'H2BC5', 'LCT', 'TFAP2A', 'TRA', 'UGT2B7', 'VWF']	0.0496278	TRUE	1.64717
POU2F2	10	8.31794	8.87243	0.937504	0.125687	['TRA']	0.265585	FALSE	0.0284099
PPARA	26	8.55138	8.40873	1.01696	0.665833	['ACOX2', 'APOA4', 'APOA5', 'APOB', 'CYP4A11', 'FABP1', 'HMGCS2', 'LPL', 'MMP12', 'PCK1', 'SERPINE1', 'UCP1']	0.880901	FALSE	0.468297
PPARD	4	9.37147	8.72115	1.07457	0.750925	['LPL']	0.90111	FALSE	0.114763
PPARG	36	8.29401	8.17149	1.01499	0.707529	['ADIPOQ', 'FABP4', 'GSTA2', 'LPL', 'PCK1', 'UCP1']	0.892318	FALSE	0.0775741
PRDM14	194	8.29326	8.19066	1.01253	0.846815	['ABCA4', 'ADAMTS2', 'ALK', 'ANO1', 'ARHGEF10L', 'ARHGEF17', 'CA4', 'CACNA1G', 'CCDC33', 'COBL', 'COL2A1', 'CORO2B', 'CXCL12', 'CYP26B1', 'DAB2IP', 'DGKG', 'DLL4', 'DYSF', 'EPB41L1', 'EPHB3', 'FAM131C', 'FOXO6', 'GLI2', 'GRHL3', 'GRIK4', 'INHBB', 'ISLR2', 'KAZN', 'KIRREL1', 'KIRREL3', 'LHX2', 'LINGO1', 'MEIS1', 'NGEF', 'NTF3', 'NTN1', 'OTX1', 'PADI2', 'PAX7', 'PDGFRB', 'PEAR1', 'PKDCC', 'PKNOX2',…	0.932569	FALSE	0.186656
RARA	46	8.1143	8.17412	0.992681	0.385061	['CYP26A1', 'HOXA4', 'HOXD4', 'HSD17B2', 'MAOB', 'MUC5AC', 'PCK1', 'PLAAT4', 'SEPTIN9', 'THBD', 'TPO']	0.632082	FALSE	0.251812
RARG	3	9.18443	8.63417	1.06373	0.718028	[]	0.892406	FALSE	0.0315353
RBPJ	8	9.02932	8.3683	1.07899	0.892511	['FCER2', 'HEY1']	0.964224	FALSE	0.186736
REL	17	6.295	8.14528	0.77284	9.999e-05	['CCL2', 'CRP', 'SELE']	0.000669164	TRUE	4.48046
RELA	145	7.33669	8.11701	0.903866	9.999e-05	['AGT', 'AMH', 'CCL11', 'CCL2', 'CFTR', 'CRHR1', 'CXCL1', 'CXCL2', 'DEFB4B', 'EGFR', 'FGF8', 'IFNA1', 'IFNB1', 'IL17C', 'KLK3', 'MMP14', 'MMP3', 'NOS2', 'SAA2', 'SELE', 'SERPINE1', 'SLC25A27', 'VCAM1', 'VEGFD', 'WT1']	0.000669164	TRUE	1.02617
RELB	12	7.29227	7.76219	0.93946	0.126587	['CCL19', 'CCL21']	0.265585	FALSE	0.634081
RFX1	5	6.10295	7.22868	0.844268	0.0562944	['COL1A2']	0.139932	FALSE	0.0639749
RFX5	22	6.62393	8.19649	0.808142	9.999e-05	['HLA-DRB3', 'HLA-DRB4']	0.000669164	TRUE	0.0959861
RUNX1	248	7.16593	7.66216	0.935236	9.999e-05	['ADRB1', 'ALDH1A2', 'BAHCC1', 'CSF1R', 'CTNND2', 'DAB2IP', 'FYB1', 'JCAD', 'KLK3', 'LIMCH1', 'MECOM', 'PDE1C', 'SEPTIN9', 'SHANK2', 'TMEM163', 'ZBTB7C']	0.000669164	TRUE	0.284483
RUNX3	8	6.15047	7.26161	0.846984	0.0127987	['PAX5']	0.0377454	TRUE	0.477635
RXRA	15	8.36056	8.17041	1.02327	0.712329	['ABCB11', 'HSD17B2']	0.892318	FALSE	0.16751
SMAD1	7	8.2894	8.62893	0.960651	0.288771	['GDF15']	0.503332	FALSE	0.21843
SMAD3	35	8.63032	8.44857	1.02151	0.786821	['ANKRD1', 'APOC3', 'COL3A1', 'COL7A1', 'EPO', 'GLI2', 'MET', 'SERPINE1']	0.906083	FALSE	0.113058
SMAD4	33	8.59457	8.38725	1.02472	0.786521	['APOC3', 'CCN1', 'COL7A1', 'EPO', 'FSHB', 'IHH', 'MET', 'NKX2-5', 'PITX2', 'RUNX1T1', 'SERPINE1']	0.906083	FALSE	0.164272
SOX10	14	8.83059	8.23661	1.07212	0.837916	['ASCL1', 'EDNRB', 'GJC2', 'MAG', 'MITF', 'PDGFRA', 'PLP1', 'RET', 'TYR']	0.928646	FALSE	0.167847
SOX2	266	8.17266	8.13115	1.0051	0.687931	['ABCA13', 'ADAMTSL1', 'ADGRB3', 'ADGRL2', 'ADGRL3', 'ALK', 'ANKFN1', 'ANO2', 'ARB2A', 'ARHGAP24', 'ATRNL1', 'BMPR1B', 'CACNA2D1', 'CACNA2D3', 'CADPS2', 'CDH11', 'CDH18', 'CDH2', 'CEMIP2', 'COL12A1', 'COL14A1', 'COL25A1', 'CPNE4', 'CSMD1', 'CTNNA2', 'CTNND2', 'DCC', 'DCLK2', 'DIAPH3', 'DPP10', 'DTNA', 'EGFEM1P', 'EPHB1', 'ERBB4', 'FHOD3', 'FOXP2', 'GALNTL6', 'GLI2', 'GLI3', 'GRIA1', 'GRIK2', 'HMC…	0.886667	FALSE	0.0683624
SOX9	11	9.84342	9.0833	1.08368	0.907309	['AMH', 'COL9A1', 'HAPLN1', 'NKX3-2', 'RGR']	0.964224	FALSE	0.0286908
SP1	331	7.7312	7.95189	0.972246	0.0019998	['ACTC1', 'ADH6', 'ADIPOQ', 'ADRA1A', 'ADRA2B', 'ADRB3', 'AGT', 'AGTR1', 'ALOX12', 'ALOX15B', 'CA9', 'CCK', 'CCL2', 'CCN2', 'CCNA1', 'CD163', 'CD19', 'CDC25C', 'CHRNB4', 'COL1A2', 'COL2A1', 'COL7A1', 'CXCL1', 'CYP11A1', 'CYP19A1', 'CYP2F1', 'CYP3A7', 'CYP7A1', 'CYP7B1', 'EDNRB', 'EPO', 'F10', 'F7', 'GAST', 'GH2', 'GJA1', 'GRIN1', 'H4C6', 'HBZ', 'HPR', 'HSD17B2', 'HSD3B1', 'HTR1A', 'IGFBP1', 'IL12…	0.00892218	TRUE	0.468164
SP2	3	10.248	8.70994	1.17659	0.955704	[]	0.976541	FALSE	0.0238446
SP3	69	8.73152	8.43496	1.03516	0.959704	['AGTR1', 'ALPL', 'BPI', 'CA9', 'CHRNB4', 'CNMD', 'CYP2F1', 'CYP3A7', 'HSD17B2', 'IGFBP1', 'ITGAD', 'KDR', 'KLK3', 'MUC2', 'NKX2-1', 'PADI1', 'PADI3', 'SCGB2A1', 'SCT', 'SCTR', 'SLC1A3', 'SLC9A2', 'SLC9A3', 'TCN2', 'TFF1']	0.976541	FALSE	0.169808
SP4	7	6.65272	7.36237	0.903612	0.0936906	['KDR']	0.210117	FALSE	0.0966252
SPI1	435	7.27651	7.72279	0.942212	9.999e-05	['ALDH1A2', 'ARHGAP24', 'BMAL1', 'BPI', 'CD163', 'CD180', 'CEMIP2', 'CLEC4G', 'CMKLR1', 'CRYBG1', 'CSF1R', 'CTSE', 'CTSG', 'CUX2', 'CXCR1', 'CXCR2', 'CYBB', 'CYRIA', 'CYRIB', 'DGKG', 'EPB41L1', 'FCGR1A', 'FCGR2B', 'FYB1', 'HCK', 'IL12B', 'MARCHF1', 'MARCHF3', 'MNDA', 'MRTFA', 'MSR1', 'MYOF', 'NIBAN1', 'NRXN2', 'PDGFRB', 'PPBP', 'SEPTIN9', 'SLC8A1', 'ST14', 'STARD13', 'TLR4', 'TMEM131L', 'TMEM163'…	0.000669164	TRUE	0.309609
SREBF1	24	7.16653	7.77695	0.921509	0.0120988	['CETP', 'NR0B2', 'SLC2A4']	0.0362964	TRUE	0.103139
SREBF2	19	6.46772	7.39347	0.874788	0.00059994	['NPC1L1', 'PCSK9']	0.00326217	TRUE	0.125703
SRF	30	7.90213	8.05992	0.980423	0.232577	['ACTC1', 'PRUNE2']	0.42372	FALSE	0.559878
STAT1	703	7.17856	7.68783	0.933756	9.999e-05	['ALDH1A2', 'AOX1', 'ARHGEF10L', 'CCL2', 'CD180', 'CEMIP2', 'CFB', 'CFTR', 'CMKLR1', 'COL1A2', 'CRYBG1', 'CYBB', 'CYP19A1', 'CYRIB', 'DGKG', 'EGFR', 'ERC2', 'FCGR1A', 'FYB1', 'IDO2', 'IFNA1', 'IGF1', 'IL12B', 'KRT17', 'LAMA3', 'MARCHF1', 'MET', 'MIDEAS', 'MRTFA', 'MUC4', 'MYOF', 'NIBAN1', 'NIBAN2', 'NOS2', 'NOX5', 'P2RY6', 'PROS1', 'PRUNE2', 'PTGFR', 'RIN2', 'RIPOR2', 'RXYLT1', 'SEPTIN9', 'SHANK2…	0.000669164	TRUE	0.225565
STAT2	39	5.77525	7.26301	0.79516	9.999e-05	['CFB']	0.000669164	TRUE	0.20947
STAT3	81	6.98831	7.85745	0.889386	9.999e-05	['CCL2', 'CFB', 'CHI3L1', 'CRP', 'CYP19A1', 'EGFR', 'FCGR1A', 'IGF1', 'LBP', 'MMP3', 'MUC4', 'NNMT', 'NOX5', 'REG1A', 'ROR1', 'SAA1', 'TWIST1', 'VIP']	0.000669164	TRUE	0.352007
STAT4	9	4.85169	7.45958	0.650397	9.999e-05	[]	0.000669164	TRUE	2.06858
STAT5A	22	7.27763	7.94199	0.916348	0.00959904	['CSN2', 'IGF1']	0.0303679	TRUE	0.728456
STAT5B	21	7.12401	7.8786	0.904223	0.00479952	['FCGR1A', 'IGF1']	0.0173983	TRUE	0.73504
STAT6	10	6.70159	7.95065	0.842898	0.0029997	[]	0.0124273	TRUE	0.433818
TAL1	339	7.38404	7.76039	0.951503	9.999e-05	['ABCA4', 'ALDH1A2', 'ANO2', 'ARHGAP6', 'CEMIP2', 'COL25A1', 'JCAD', 'KCNMB2', 'LIMCH1', 'LTBP1', 'MECOM', 'MIDEAS', 'MYOF', 'NFIB', 'NPAS3', 'NRG1', 'NRXN1', 'PALM2AKAP2', 'PRUNE2', 'SEPTIN9', 'STARD13', 'STK32B', 'SYN3', 'TEAD1', 'TMEM131L', 'TMEM163', 'VEPH1', 'ZFPM2', 'ZPLD1']	0.000669164	TRUE	0.111776
TBP	7	5.71354	7.39087	0.773054	0.00139986	['LIN28B']	0.00676599	TRUE	2.18366
TBX21	9	6.63397	7.74026	0.857074	0.00789921	[]	0.0259333	TRUE	1.30598
TCF12	3	8.81557	7.99862	1.10214	0.828017	[]	0.92445	FALSE	0.0450204
TCF3	13	7.23699	7.65603	0.945267	0.105989	[]	0.230527	FALSE	0.066866
TCF4	8	6.19181	7.27712	0.85086	0.0118988	['NRXN1']	0.0362964	TRUE	1.05561
TCF7	8	7.56256	7.79367	0.970346	0.318068	['SNAI2']	0.542587	FALSE	0.256788
TCF7L2	22	7.27658	7.80766	0.93198	0.0407959	['DKK1', 'GLI2', 'MMP7', 'SNAI2', 'SP5']	0.107553	FALSE	0.727641
TEAD1	8	8.08091	8.06227	1.00231	0.511249	['ADGRL2', 'AMOTL2', 'MSLN']	0.792622	FALSE	0.0469869
TFAP2A	68	8.18726	8.11586	1.0088	0.669733	['ADRA1A', 'ADRA2B', 'CFTR', 'CGA', 'CSH1', 'CYP11A1', 'EGFR', 'FOXA1', 'GAST', 'IGFBP5', 'JUP', 'KRT5', 'L1CAM', 'PENK', 'SERPINE1', 'SLC25A21', 'SNAP91', 'TH']	0.880901	FALSE	0.149783
TFAP2C	479	8.06699	8.08267	0.99806	0.390061	['ABCA4', 'ADCY5', 'ADORA1', 'ANKFN1', 'APBB2', 'ARHGEF10L', 'ARK2C', 'ATP2B2', 'BCAR1', 'BMPER', 'BNC1', 'CABLES1', 'CDH22', 'COBL', 'COL22A1', 'COL23A1', 'COL4A2', 'CSTA', 'CTNND2', 'CYRIB', 'DAB2IP', 'DENND2B', 'DYSF', 'EEIG1', 'ELAPOR1', 'EPHB1', 'EPHB3', 'EYA2', 'FBLN1', 'FBLN2', 'FGD5', 'FHOD3', 'FOXA1', 'FREM2', 'GABBR2', 'GALNT14', 'GLI3', 'GRHL2', 'GRIK3', 'GRIK4', 'ITGB6', 'KATNIP', 'KA…	0.634305	FALSE	0.0808607
TFDP1	12	8.47615	8.3532	1.01472	0.627537	[]	0.873612	FALSE	1.36729
THAP11	6	5.48542	7.12613	0.769762	0.00179982	[]	0.00824128	TRUE	0.13924
TP53	442	7.63539	7.87255	0.969874	9.999e-05	['ADGRL2', 'ALDH1A3', 'ANTXR1', 'APCS', 'BDKRB2', 'BIRC8', 'BMPER', 'CABLES1', 'CCNA1', 'CDH8', 'CFAP144', 'CKM', 'COBL', 'COL22A1', 'COP1', 'CSMD1', 'CYP24A1', 'DCC', 'DHRS2', 'DKK1', 'E2F7', 'EDN2', 'EGFR', 'EPCAM', 'EPHA2', 'ERBB4', 'FAM13C', 'FAT1', 'FBLN1', 'FBLN2', 'FHOD3', 'GDF15', 'GHR', 'GLI3', 'KAZN', 'KITLG', 'KRT80', 'LINC00474', 'LRIG3', 'MAGI2', 'MARCHF10', 'MECOM', 'MSGN1', 'MUC2',…	0.000669164	TRUE	0.367746
TP63	18	9.22804	8.63587	1.06857	0.945705	['BMAL1', 'FOXN1', 'SERPINB5', 'SFN', 'SYN3', 'THSD4', 'ZNF750']	0.975229	FALSE	0.0372371
TP73	7	8.01416	7.98423	1.00375	0.519448	['CABLES1']	0.792842	FALSE	0.178062
TWIST1	10	9.62199	8.90928	1.08	0.947205	['NR2F1']	0.975229	FALSE	0.0395889
USF1	59	7.90294	8.00583	0.987149	0.280372	['APOA2', 'APOA5', 'APOC3', 'CYP1A2', 'GATA5', 'ID4', 'PF4', 'PKLR', 'SERPINE1', 'SLC1A3', 'SLC22A2', 'TCN2', 'TGFB2']	0.497803	FALSE	1.23483
USF2	41	8.00182	8.00634	0.999435	0.490751	['APOA2', 'ATP5F1A', 'CYP1A2', 'PDX1', 'PF4', 'PKLR', 'TCN2', 'TGFB2']	0.769285	FALSE	1.56674
VDR	149	7.17402	7.68606	0.933381	9.999e-05	['AMH', 'BMAL1', 'BMPER', 'CALB1', 'CAMP', 'CYP19A1', 'CYP24A1', 'GLI3', 'IL12B', 'LTO1', 'NCAM2', 'OSR2', 'PLEKHA6', 'SEPTIN9', 'TRPV6']	0.000669164	TRUE	1.0224
WT1	14	7.27831	7.88395	0.923181	0.0541946	['AMH', 'CCN3']	0.136665	FALSE	0.155183
YY1	47	6.44408	7.31828	0.880546	9.999e-05	['CETP', 'EGFR', 'HSD3B2', 'NARS1']	0.000669164	TRUE	0.138383
ZBTB33	12	6.25796	7.29472	0.857875	0.00169983	[]	0.0079938	TRUE	0.24806
ZEB1	9	6.67725	7.44664	0.89668	0.059694	['LAD1', 'SPRR1B']	0.146292	FALSE	0.126768
ZNF148	4	7.30408	8.26911	0.883297	0.162584	['MMP3']	0.314329	FALSE	0.0264433
ZNF263	316	8.20554	8.1437	1.00759	0.807619	['ACTRT2', 'ADGRD1', 'ARHGEF16', 'ARHGEF17', 'ATP2B2', 'BAHCC1', 'BLACE', 'CDH22', 'CHD5', 'CHST8', 'COL13A1', 'COL26A1', 'CUX2', 'DPP6', 'DYSF', 'EEIG1', 'EPB41L1', 'EPHA2', 'FBLN2', 'FGFR3', 'FIBCD1', 'FLNC', 'FRMD1', 'FTCD', 'GABBR2', 'GLI2', 'GRIN1', 'GRIP2', 'IGSF21', 'KIF1A', 'LHX3', 'LINC00322', 'LINGO1', 'MGAT3', 'MTCL1', 'MTCL2', 'NHSL3', 'NRXN2', 'PDGFRB', 'PTPRU', 'RADIL', 'RAP1GAP', '…	0.918469	FALSE	0.0419839
