## Supplementary Data - SIMBA TCR for "Setting the SCENE for Interpretable Cell–Gene Embeddings in Single-Cell RNA-seq"

### Sheet: Sheet1
module	n_manual_genes	obs_within	obs_vs_rest	obs_ratio	pval	dropped_genes	qval_fdr_bh	significant_5pct	mean_expr
AHR	9	5.0553	4.77011	1.05979	0.847215	['CYP1A2', 'UGT1A6']	0.9996	FALSE	0.481879
AR	149	3.72059	4.12758	0.901397	9.999e-05	['ACP3', 'AHSG', 'ALPG', 'BABAM2', 'CDH2', 'CRISP1', 'CUX2', 'DDC', 'EEF1AKMT3', 'EYA2', 'FOXA1', 'FXYD3', 'H2BC21', 'IGHG1', 'KLK3', 'KLK4', 'MID1', 'MMP13', 'NFIB', 'NLGN4X', 'ORM1', 'ORM2', 'PGC', 'PRAME', 'PRLR', 'SNAI2', 'SPDEF', 'UGT2B15']	0.00096657	TRUE	0.314242
ARNT	8	4.82201	4.66029	1.0347	0.629237	['EPO', 'UGT1A6']	0.868946	FALSE	0.395368
ATF1	28	3.92515	4.24592	0.924453	0.0465953	['CFTR', 'CGA', 'CYP11B1', 'CYP11B2', 'NTS', 'PCSK1', 'TEAD1', 'TGFB2', 'TH']	0.132451	FALSE	0.354276
ATF2	25	4.27164	4.57508	0.933674	0.0638936	['APOC3', 'CYP11B1', 'CYP11B2', 'IFNB1', 'INS', 'PCK1', 'TGFB2']	0.168447	FALSE	0.822652
ATF3	5	2.45082	3.90661	0.627354	0.00689931	['GDF15']	0.0307815	TRUE	0.933207
ATF4	32	3.75831	4.24144	0.886095	0.00549945	['AARS1', 'CARS1', 'F7', 'FGF21', 'HRK', 'MARS1', 'TARS1']	0.0258623	TRUE	0.182625
ATF6	10	2.19985	3.80052	0.57883	9.999e-05	[]	0.00096657	TRUE	0.386578
BACH1	28	3.61995	4.10918	0.880943	0.00229977	[]	0.0142914	TRUE	0.159981
BMAL1	10	3.73464	4.11139	0.908365	0.0731927	[]	0.184573	FALSE	0.0551412
CDX2	18	5.05488	4.62695	1.09249	0.852415	['CDH17', 'CFTR', 'DSC2', 'GUCY2C', 'HNF4G', 'KLF4', 'LCT', 'MEP1A', 'MUC2', 'SI', 'SLC9A2', 'SLC9A3', 'UGT1A10', 'UGT1A8']	0.9996	FALSE	0.0196745
CEBPA	583	4.23681	4.32092	0.980535	0.00469953	['ABCA4', 'ABCC11', 'ABLIM3', 'ACOX2', 'AFP', 'AGT', 'AGXT', 'ALB', 'ALDH1A2', 'APOB', 'APOC3', 'ARHGAP24', 'ARHGEF10L', 'C8B', 'CEMIP2', 'CETP', 'CFTR', 'COL14A1', 'CPED1', 'CPNE4', 'CRMP1', 'CRYBG1', 'CSN2', 'CUX2', 'CXCR2', 'CYP3A7', 'DAB2IP', 'DEFA3', 'DENND10', 'DENND2B', 'DPYS', 'EGFR', 'EHF', 'ELN', 'EPO', 'EPX', 'ERC2', 'F9', 'FGA', 'FOXA2', 'GATA4', 'GHR', 'GRAMD2B', 'GUCY2C', 'GXYLT2', …	0.0247793	TRUE	0.118361
CEBPB	43	4.81267	4.79269	1.00417	0.515948	['ALB', 'CRP', 'CSH2', 'HP', 'IL12B', 'PRL', 'SAA1', 'SAA2', 'SFTPD']	0.748125	FALSE	0.19122
CEBPD	13	4.95866	4.74143	1.04582	0.867913	['CFTR']	0.9996	FALSE	0.5502
CLOCK	8	4.10202	4.26277	0.962289	0.231777	[]	0.458286	FALSE	0.0562842
CREB1	83	4.48494	4.49	0.998875	0.434157	['ADRA1A', 'AQP2', 'BDKRB1', 'BDNF', 'CGA', 'CYP11A1', 'CYP11B1', 'CYP11B2', 'CYP19A1', 'DIO2', 'G6PC1', 'INS', 'MITF', 'MSMB', 'MUC4', 'MUC5AC', 'NPY', 'NTS', 'PCK1', 'PCSK1', 'PDYN', 'SOX9', 'TH', 'UCP1', 'VIP']	0.686757	FALSE	0.919206
CREM	4	5.09741	4.82297	1.0569	0.682532	[]	0.899701	FALSE	8.02028
CTCF	579	4.25509	4.32476	0.983889	0.0173983	['ABCA13', 'ABCA4', 'ACTL8', 'ADCY5', 'ALDH1A2', 'ALK', 'ANO2', 'APBB2', 'ARB2A', 'ARHGEF10L', 'ARHGEF17', 'ATP2B2', 'ATRNL1', 'B4GALNT1', 'BDNF', 'BMAL1', 'BMPER', 'CCL16', 'CFTR', 'CHD5', 'COBL', 'COL13A1', 'COL22A1', 'CORO2B', 'CPNE4', 'CREB3L1', 'CSMD1', 'CT45A5', 'CTNND2', 'DAB2IP', 'DEFB123', 'DGKG', 'DPP6', 'DTNA', 'DYNC1I1', 'DYSF', 'EPB41L1', 'EPHB1', 'EPX', 'ERC2', 'ESRRB', 'FGD5', 'FHO…	0.0658108	FALSE	0.184396
CUX1	4	4.38214	4.21466	1.03974	0.59864	[]	0.833307	FALSE	1.10267
DDIT3	3	4.1495	4.52754	0.916503	0.244876	[]	0.473426	FALSE	0.0658098
E2F1	512	3.87393	4.18555	0.925548	9.999e-05	['AARS1', 'ADH6', 'ARHGEF17', 'BICRAL', 'CBS', 'CDH5', 'CLDN23', 'CRYBG1', 'CSRNP3', 'CTNND2', 'CTSV', 'CYRIB', 'DCC', 'DENND2B', 'DIRAS2', 'DTL', 'EGF', 'EGFR', 'ENPEP', 'ETV4', 'EYA2', 'FAM81A', 'FOXA2', 'GLI3', 'GPR158', 'GRIK5', 'H2AC16', 'H2BC11', 'H4C6', 'HBA1', 'IQCJ', 'JPH2', 'KCNG4', 'KCNJ16', 'KCNJ2', 'KCNK10', 'KDR', 'KIF23', 'KIF24', 'KIR3DL1', 'KRT75', 'LINGO1', 'LMO1', 'MCM10', 'MEC…	0.00096657	TRUE	0.252181
E2F2	15	4.67127	4.60246	1.01495	0.574843	['MCM10']	0.812246	FALSE	0.0167585
E2F3	13	4.94599	4.70201	1.05189	0.929807	[]	0.9996	FALSE	0.0277319
E2F4	486	3.64371	4.10943	0.886671	9.999e-05	['ANLN', 'ANTKMT', 'CARS1', 'CDC25C', 'CENPA', 'CPAP', 'CRYBG1', 'DEPDC1B', 'DTL', 'E2F8', 'H1-2', 'H2AZ1', 'H2BC11', 'H2BC15', 'H2BC17', 'H2BC21', 'H3C3', 'IQGAP3', 'KAZALD1', 'KIF20A', 'LRP4', 'MIDEAS', 'MYCL', 'PAXX', 'PBK', 'PDXP', 'PIMREG', 'PKMYT1', 'SEPTIN9', 'SIRPA', 'SYCE2', 'TEAD4', 'TICRR', 'UBE2C']	0.00096657	TRUE	0.466731
EBF1	3	3.35542	4.09733	0.818928	0.122888	[]	0.277694	FALSE	0.0476893
EGR1	544	3.84798	4.18878	0.91864	9.999e-05	['ARHGEF17', 'BAHCC1', 'BCAR1', 'BICRAL', 'CD19', 'CHGA', 'CHRM4', 'CHRNA7', 'CRYBG1', 'CYP2B6', 'DAB2IP', 'DMRT1', 'EGFR', 'EPHA2', 'EPX', 'ETV4', 'FGF13', 'FGFR3', 'GDF15', 'HES3', 'INKA2', 'JUP', 'KCNC3', 'KCNH8', 'LHB', 'MIDEAS', 'MMP14', 'NFIB', 'NHERF2', 'NHSL3', 'PCSK2', 'PKMYT1', 'PTGES', 'RAP1GAP', 'RET', 'SEPTIN11', 'SEPTIN9', 'SERPINE1', 'SLC17A7', 'SLC8A2', 'SLC9A3', 'SRRM3', 'SYN2', …	0.00096657	TRUE	0.428765
ELK1	35	3.54645	4.15509	0.85352	0.00059994	['MMP13', 'PTPRZ1', 'TLR9']	0.00497093	TRUE	0.419742
EPAS1	47	4.34165	4.36551	0.994535	0.365463	['CA9', 'CCN4', 'EPO', 'FGD5', 'NIBAN2', 'SERPINE1', 'SH3BP4']	0.611448	FALSE	0.243589
ERG	17	4.71223	4.49573	1.04816	0.90161	['CDH5', 'CUX2', 'DAB2IP', 'VWF']	0.9996	FALSE	0.324338
ESR1	512	4.34125	4.3639	0.994808	0.248375	['A4GALT', 'ADAMTS16', 'ADAMTS9', 'ADORA1', 'ADRB1', 'ANKFN1', 'ARHGAP24', 'ARHGEF10L', 'ATP2B2', 'B4GALNT2', 'BMP6', 'BMPER', 'CACNG4', 'CALML5', 'CCN5', 'CDH18', 'CEACAM3', 'CEMIP2', 'CHAT', 'CHST8', 'CLDN4', 'CNBD1', 'COL14A1', 'CTNND2', 'CXCL12', 'CYP19A1', 'CYP24A1', 'DAB2IP', 'DOCK1', 'DOK7', 'DSCAM', 'DTNA', 'EEIG1', 'EGF', 'EGFR', 'EHF', 'ELAPOR1', 'ERBB4', 'EYA2', 'FAT1', 'FBLN1', 'FBLN2…	0.474915	FALSE	0.10235
ESR2	20	3.94612	4.19994	0.939567	0.0887911	['NIPSNAP2', 'PGR', 'TFF1']	0.217601	FALSE	1.87
ESRRA	6	4.50252	4.62875	0.97273	0.324068	['CYP19A1', 'RAP1GAP']	0.570837	FALSE	0.0051359
ETS1	511	3.61447	4.13112	0.874938	9.999e-05	['AMOTL2', 'APBB2', 'ARHGEF17', 'ATP5F1B', 'BAHCC1', 'BICRAL', 'CDH5', 'CIP2A', 'DAB2IP', 'EPHA2', 'ETV4', 'F13A1', 'FGFBP1', 'FOXD1', 'GABBR2', 'GP9', 'GRPR', 'HJV', 'IARS1', 'IL12B', 'ITGB3', 'JCAD', 'JUP', 'KAZALD1', 'LTF', 'MET', 'MIDEAS', 'MMP1', 'MMP13', 'MMP3', 'MPL', 'MTCL2', 'MYOF', 'NFIB', 'PALM2AKAP2', 'PCDH1', 'PF4', 'PRL', 'RIPOR1', 'SEPTIN11', 'SEPTIN9', 'SERPINE1', 'SLC26A3', 'TFAP…	0.00096657	TRUE	0.588817
ETS2	30	4.84125	4.71387	1.02702	0.80312	['CD163', 'CGA', 'IL12B', 'MMP3', 'MSR1', 'VWF']	0.975632	FALSE	0.433554
ETV4	16	4.82191	4.5807	1.05266	0.889011	['AGTR1', 'BDKRB1', 'MMP7', 'MUC4', 'SYN2', 'WT1']	0.9996	FALSE	0.672292
FLI1	13	5.09769	4.81247	1.05927	0.943606	['GP9', 'MPL']	0.9996	FALSE	0.153143
FOS	435	4.31716	4.36431	0.989195	0.0936906	['ABCA13', 'ABLIM3', 'ALDH1A2', 'ARHGAP24', 'ARHGAP42', 'BMPR1B', 'CCL2', 'CDH18', 'CEMIP2', 'CLVS1', 'COL14A1', 'COL21A1', 'COL25A1', 'CRYBG1', 'CSTA', 'CYRIB', 'DENND2B', 'DTNA', 'EGFR', 'ERC2', 'FAT1', 'FOXA1', 'GABBR2', 'HMCN1', 'IL12B', 'ITGB6', 'JCAD', 'KAZN', 'LAMA3', 'LAMC1', 'LTBP1', 'MACROD2', 'MAP2', 'MARCHF3', 'MET', 'MID1', 'MIDEAS', 'MMP1', 'MMP3', 'MMP7', 'MRTFA', 'NFIB', 'NGF', 'N…	0.226419	FALSE	0.255195
FOSL1	10	4.81078	4.8848	0.984847	0.328067	['IVL', 'MMP1']	0.570837	FALSE	0.0775653
FOSL2	13	4.00735	4.34008	0.923334	0.116588	['IVL', 'MMP13', 'NOS2', 'UGT2B15']	0.267384	FALSE	0.080723
FOXA1	498	4.19808	4.30101	0.976068	0.00329967	['ADAMTSL1', 'ADGRL2', 'AGR2', 'ALDH1A2', 'APBB2', 'APOB', 'ARB2A', 'ARHGAP24', 'ARHGAP42', 'ARHGAP6', 'ATOSA', 'ATRNL1', 'BICC1', 'BMPER', 'BMPR1B', 'CACNA2D1', 'CACNA2D3', 'CADPS2', 'CDH18', 'CEMIP2', 'CNBD1', 'CNTN5', 'COBL', 'COL14A1', 'COL21A1', 'COL28A1', 'CPNE4', 'CTNND2', 'CYP2C18', 'CYP7A1', 'DCLK1', 'DIO2', 'DTNA', 'EGFR', 'EHF', 'ELAPOR2', 'EPHA6', 'ERBB4', 'ERC2', 'ESRP1', 'EYA2', 'FA…	0.0191381	TRUE	0.093262
FOXA2	10	4.75726	4.72216	1.00743	0.455254	['CYP7A1', 'G6PC1', 'MUC4', 'PDX1', 'TTR']	0.713642	FALSE	0.00503582
FOXL2	20	4.46191	4.66261	0.956954	0.165683	['AMH', 'CCL3L1', 'CXCL2', 'CYP19A1', 'FSHB', 'PPARGC1A']	0.351572	FALSE	1.08244
FOXM1	35	4.85434	4.62846	1.0488	0.994201	['CDX2', 'CENPA', 'CYP7A1', 'FOXF1', 'ONECUT1']	0.9996	FALSE	0.185251
FOXO1	38	4.35899	4.37182	0.997065	0.40206	['AGRP', 'ALPI', 'G6PC1', 'IGFBP1', 'PCK1', 'PDK4', 'PRL', 'TMEM47', 'TRIM63']	0.647763	FALSE	0.164095
FOXO3	33	3.63208	4.12103	0.881352	0.00109989	['G6PC1', 'KLF4']	0.00869913	TRUE	0.155656
FOXO4	14	3.66633	4.16859	0.879515	0.0347965	['G6PC1', 'IGFBP1', 'PPARGC1A']	0.110084	FALSE	0.178916
FOXP1	169	3.76909	4.15237	0.907695	9.999e-05	['ADGRL2', 'BNC2', 'CACNA2D3', 'CRYBG1', 'EPRS1', 'ERC2', 'FAT1', 'LAMC1', 'LIMCH1', 'LSAMP', 'LTBP1', 'MAGI1', 'MAP2', 'MECOM', 'NPAS3', 'RAPGEF4', 'RIN2', 'SEPTIN9', 'SFTPC', 'SHANK2', 'TENM4']	0.00096657	TRUE	0.337453
GABPA	3	3.31026	3.91036	0.846535	0.145085	[]	0.319555	FALSE	0.0638432
GATA1	18	4.87304	4.62719	1.05313	0.90471	['CCR3', 'CYBB', 'EPO', 'HBB', 'PF4', 'TAL1', 'WT1']	0.9996	FALSE	0.0573689
GATA2	448	4.13362	4.27449	0.967043	0.00019998	['ACKR1', 'ADAMTSL1', 'ADGRL2', 'ADH1A', 'ALDH1A2', 'ANKFN1', 'ARB2A', 'ARHGAP24', 'ARHGAP42', 'ARHGAP6', 'BMPR1B', 'BNC2', 'CDH18', 'CEMIP2', 'CNBD1', 'CNTN3', 'COL14A1', 'COL25A1', 'DIO2', 'DIPK2B', 'DTNA', 'EGFR', 'EHF', 'ELAPOR2', 'ERBB4', 'ERC2', 'FHOD3', 'FSTL5', 'GABBR2', 'GLI3', 'GRIK2', 'HMCN1', 'HTR5A', 'KAZN', 'KCNMB2', 'LDB2', 'LIMCH1', 'LRP1B', 'LSAMP', 'LTBP1', 'LUZP2', 'MACROD2', '…	0.0018314	TRUE	0.0991977
GATA3	481	4.21203	4.31215	0.976782	0.00369963	['ABCA4', 'ADAMTSL1', 'ADGRL2', 'ALDH1A2', 'ALK', 'ANKFN1', 'ARB2A', 'ARHGAP24', 'ATRNL1', 'BMPER', 'BMPR1B', 'CACNA2D1', 'CDH18', 'CDX2', 'CEMIP2', 'CHST9', 'COL21A1', 'CPNE4', 'CTNND2', 'CYP24A1', 'CYRIB', 'DAB2IP', 'DCLK1', 'DSCAM', 'EGFR', 'EHF', 'ELAPOR1', 'EPHA7', 'ERBB4', 'ERC2', 'EYA2', 'FAT1', 'FGD5', 'FHOD3', 'FIGN', 'FMN2', 'FYB1', 'GABBR2', 'GHR', 'GLI3', 'GRAMD2B', 'GRHL2', 'HMCN1', …	0.0207657	TRUE	0.227667
GATA4	5	4.88453	4.79787	1.01806	0.505049	[]	0.738476	FALSE	0.0218921
GATA6	4	4.26878	4.39575	0.971114	0.318468	[]	0.570837	FALSE	0.0183049
GLI1	5	4.11652	4.21893	0.975726	0.334167	['SFRP1']	0.575693	FALSE	0.343315
GLI2	11	4.87915	4.621	1.05586	0.856114	['FGF13', 'FOXA2', 'FOXE1']	0.9996	FALSE	0.046684
HIF1A	188	4.27421	4.35705	0.980986	0.0712929	['ADAMTS20', 'ADIPOQ', 'AGT', 'APLN', 'AQP1', 'CA9', 'CCL2', 'CCN2', 'COX4I2', 'CXCL12', 'DSCAM', 'EDNRB', 'EGFR', 'EPO', 'GRIN1', 'HEY1', 'IGFBP1', 'KITLG', 'KLK3', 'LOX', 'MET', 'MMP14', 'MRTFB', 'MUC5AC', 'NOS2', 'NPPB', 'NTN1', 'PPP1R3C', 'SEPTIN9', 'SERPINE1', 'SHANK2', 'TFF3', 'TLR4', 'TNS1', 'TUBB3', 'TWIST1', 'UNC5D', 'VEGFD']	0.182426	FALSE	0.317375
HNF1A	27	4.93287	5.35808	0.920641	0.20128	['ALB', 'APOH', 'CDH17', 'CRP', 'CYP7A1', 'FGL1', 'G6PC1', 'IGF1', 'IGFBP1', 'INS', 'MIA2', 'MTTP', 'PDX1', 'PROC', 'SLC22A10', 'SLC2A2', 'UGT1A1', 'UGT1A10', 'UGT1A6', 'UGT1A8', 'UGT1A9', 'UGT2B17', 'UGT2B7']	0.412032	FALSE	0.00102718
HNF4A	544	4.2568	4.32646	0.983898	0.020298	['ABCA4', 'ABCC11', 'ABLIM3', 'ACOX2', 'AFP', 'AGT', 'AGXT', 'ALDOB', 'APOA2', 'APOA4', 'APOB', 'APOC3', 'ARHGEF10L', 'ATP2B2', 'ATP7B', 'BICC1', 'BTNL8', 'C1QTNF5', 'C1orf210', 'C8B', 'CDX2', 'CLDN4', 'CLRN3', 'COBL', 'CRACD', 'CTSE', 'CYP26A1', 'CYP2B6', 'CYP2C8', 'CYP2C9', 'CYP8B1', 'DAB2IP', 'DENND2B', 'DGKG', 'DSC2', 'EEIG1', 'EGFR', 'EHF', 'ENTPD8', 'EPHA10', 'EPO', 'ETV4', 'F10', 'FAT1', '…	0.0720785	FALSE	0.0862212
HNF4G	7	5.0504	4.98229	1.01367	0.484552	['APOA4', 'SHBG']	0.714508	FALSE	0.00463548
HSF1	11	3.34838	3.99576	0.837983	0.0172983	['HSPA6']	0.0658108	FALSE	0.244459
IRF1	39	3.80677	4.28092	0.889243	0.00139986	['CYBB', 'IFNA1', 'IFNB1', 'IL27', 'PLAAT4', 'RIGI']	0.00974303	TRUE	0.576329
IRF2	8	3.08853	4.02106	0.76809	0.00789921	[]	0.0343616	TRUE	0.320638
IRF3	6	4.19609	4.38728	0.956423	0.252175	['IFNA1']	0.476939	FALSE	0.0633165
IRF4	7	4.16623	4.19742	0.99257	0.377162	['FCER2', 'FCRL5']	0.621577	FALSE	0.364138
IRF8	5	5.23237	4.59934	1.13763	0.871313	['CYBB', 'TLR4']	0.9996	FALSE	0.0203329
IRF9	11	3.27367	4.10776	0.796948	0.00509949	[]	0.0258623	TRUE	0.107258
JUN	120	4.64405	4.64278	1.00027	0.473853	['BDKRB1', 'CCL2', 'CHGA', 'CSTA', 'CYP11A1', 'EGFR', 'GJA1', 'GNRHR', 'HEY1', 'IFNB1', 'IGF1', 'IL12B', 'IVL', 'KRT16', 'MET', 'MGP', 'MMP1', 'MMP12', 'MMP13', 'MMP3', 'MMP7', 'NGF', 'NOS2', 'NOX5', 'NPY', 'NTS', 'OXTR', 'PENK', 'PTN', 'SELE', 'SERPINE1', 'SPRR1A', 'SPRR1B', 'SPRR3', 'TFF1', 'TFPI2', 'UGT2B15', 'VCAM1', 'VEGFD']	0.714508	FALSE	1.02414
JUNB	6	5.36116	4.72643	1.13429	0.967303	['EGFR', 'IVL']	0.9996	FALSE	0.0824115
JUND	19	4.36913	4.50629	0.969564	0.214879	['CSTA', 'IVL', 'MMP13', 'NOS2']	0.434754	FALSE	0.455408
KLF4	9	5.0527	4.68305	1.07893	0.942906	['LAMA3', 'THBD']	0.9996	FALSE	0.0791795
KLF5	8	4.43897	4.38669	1.01192	0.482852	['FGFBP1', 'FOXQ1', 'JUP']	0.714508	FALSE	0.0219343
KLF6	6	5.61918	5.04203	1.11447	0.972103	['NOS2']	0.9996	FALSE	0.0264223
KMT2A	12	5.29801	5.17436	1.0239	0.578842	['FOXC2', 'HOXA11', 'HOXA13', 'HOXC8', 'MEIS1']	0.812246	FALSE	0.0294383
LEF1	22	4.49057	4.45942	1.00698	0.484452	['CCL7', 'CDX1', 'CLDN2', 'DCT', 'MITF', 'MMP7', 'RAG2', 'SNAI2', 'TBXT']	0.714508	FALSE	0.261564
LYL1	4	5.35694	4.96611	1.0787	0.788721	[]	0.966461	FALSE	0.0180942
MAF	7	3.39441	4.26515	0.795848	0.0442956	['LALBA', 'MMP13']	0.129037	FALSE	0.341677
MAX	3	2.09546	3.8515	0.544063	0.00549945	[]	0.0258623	TRUE	1.37737
MAZ	8	3.4056	3.99295	0.852903	0.0548945	['MMP1']	0.146948	FALSE	0.478478
MEF2A	7	3.29004	4.07376	0.807618	0.0517948	['SCHIP1', 'SLC2A4']	0.143052	FALSE	0.137758
MEF2C	7	4.77542	4.55359	1.04871	0.766123	[]	0.959032	FALSE	0.0810909
MEIS2	3	3.93329	4.29036	0.916775	0.241976	[]	0.473076	FALSE	0.0190336
MITF	436	4.08668	4.25706	0.959977	9.999e-05	['ALK', 'ARHGAP24', 'ARHGAP42', 'ARHGEF10L', 'ATP2B2', 'BIRC7', 'BNC2', 'CABLES1', 'CFAP61', 'COL13A1', 'COL22A1', 'CORO2B', 'CRTAC1', 'CSMD1', 'CTNNA2', 'CTNND2', 'DAB2IP', 'DCT', 'DENND2B', 'DGKG', 'EEIG1', 'EFCAB6', 'EGFR', 'EPHB1', 'ETV4', 'ETV5', 'GABBR2', 'GPR143', 'GRIK3', 'ITGB6', 'LHFPL3', 'LINC00322', 'LINGO1', 'LSAMP', 'MACROD2', 'MDGA2', 'MET', 'MID1', 'MIDEAS', 'MLPH', 'MRTFB', 'NFIB…	0.00096657	TRUE	0.0842581
MNT	3	2.90546	3.88415	0.74803	0.0672933	[]	0.174762	FALSE	0.0620523
MXI1	5	4.25887	4.3535	0.978264	0.326167	[]	0.570837	FALSE	0.0819006
MYB	28	4.84228	4.62075	1.04794	0.975502	['CCNA1', 'CTSG', 'DHRS2', 'GSTM1', 'RAG2', 'WT1']	0.9996	FALSE	0.292893
MYC	373	3.57475	4.13106	0.865334	9.999e-05	['ACP3', 'AHSG', 'CBS', 'CCKBR', 'CDC25C', 'CLUL1', 'COL4A1', 'CST5', 'CXCL2', 'DMAC2L', 'FGFR4', 'GPR4', 'H2AZ1', 'H4C6', 'HBA1', 'HOXD13', 'HOXD3', 'HSP90AA2P', 'INSM1', 'MAGEA3', 'MEIS1', 'MEIS2', 'MET', 'MNX1', 'MYCL', 'NHERF2', 'NID1', 'NTN3', 'OCA2', 'PHB1', 'PKP1', 'SLC2A4', 'SLIT1', 'TGFB2', 'UBE2C', 'UCP1', 'WT1']	0.00096657	TRUE	1.70867
MYCN	18	3.72024	4.12172	0.902593	0.0371963	['EGFR', 'NES', 'PDGFRB']	0.115574	FALSE	0.104699
NFATC1	9	4.42184	4.80477	0.920303	0.106189	[]	0.249689	FALSE	4.94585
NFATC2	9	3.98129	4.8447	0.821784	0.0181982	[]	0.067372	FALSE	5.73515
NFE2	3	4.84299	4.55263	1.06378	0.650835	[]	0.872054	FALSE	0.0134148
NFE2L2	11	3.37006	3.9906	0.844498	0.0189981	['GSTA1']	0.0688681	FALSE	0.179309
NFIC	32	4.25569	4.31416	0.986446	0.30317	['AFP', 'COL1A2', 'CSH1', 'FABP7', 'GUCY1B1', 'PROC', 'SLC2A4', 'SLC34A2', 'TFAP2A', 'TFPI2', 'TNS1', 'VWF']	0.555279	FALSE	0.298831
NFKB1	172	4.30296	4.47229	0.962138	0.00619938	['ADORA1', 'AGT', 'AMH', 'CCL11', 'CCL2', 'CCL22', 'CFTR', 'CRMP1', 'CRP', 'CXCL1', 'CXCL2', 'DEFB4B', 'EGFR', 'IFNA1', 'IFNB1', 'IL17C', 'KLK3', 'LPL', 'MMP13', 'MMP14', 'MMP3', 'NOS2', 'SAA2', 'SELE', 'SERPINE1', 'TFF3', 'TFPI2', 'VCAM1', 'VEGFC', 'VEGFD', 'VWF', 'WT1']	0.0283866	TRUE	1.1781
NFKB2	18	3.79265	4.29922	0.882171	0.0148985	['CCL21']	0.0589168	FALSE	0.486459
NFYA	10	3.30196	4.07523	0.810251	0.00979902	[]	0.0415861	TRUE	1.10111
NFYB	7	2.99862	3.92529	0.763924	0.0113989	[]	0.0472238	TRUE	1.49431
NPAS2	4	3.18219	3.92974	0.809773	0.0743926	[]	0.184919	FALSE	0.0578909
NR1H2	6	4.52888	4.48051	1.0108	0.476752	[]	0.714508	FALSE	0.0363464
NR1H3	6	4.48112	4.43834	1.00964	0.470353	[]	0.714508	FALSE	0.0355563
NR2C2	5	2.42993	3.79979	0.639491	0.00549945	[]	0.0258623	TRUE	0.169005
NR2F2	16	5.2946	4.65785	1.1367	0.994601	['APOA2', 'APOB', 'APOC2', 'APOC3', 'CETP', 'F9', 'MYH6', 'MYOD1', 'MYOG', 'PENK', 'TNS1']	0.9996	FALSE	0.128276
NR3C1	8	4.3889	4.34563	1.00996	0.478452	[]	0.714508	FALSE	0.0276549
NR4A1	4	4.85124	4.97799	0.974539	0.378662	['HSD3B2']	0.621577	FALSE	0.00122911
NR5A1	14	4.73717	4.88655	0.96943	0.358464	['AMH', 'AMHR2', 'CYP11A1', 'CYP11B1', 'CYP19A1', 'CYP21A2', 'HSD3B2', 'LHB', 'MC2R', 'NR0B1', 'SRY']	0.611135	FALSE	0.00231774
NRF1	7	2.66488	3.82659	0.696411	0.00189981	[]	0.0122432	TRUE	0.11223
PAX5	6	4.53343	4.37131	1.03709	0.574043	['CD19', 'FCER2']	0.812246	FALSE	0.0261273
PAX6	13	5.38579	4.85088	1.11027	0.988901	['CTNND2', 'KRT12', 'MET', 'MITF', 'NECAB2', 'OLFM3', 'PCSK1']	0.9996	FALSE	0.0554151
PAX8	9	4.80027	4.6267	1.03751	0.681132	['TPO', 'WT1']	0.899701	FALSE	0.0645055
PBX1	4	4.8312	4.50633	1.07209	0.752125	[]	0.959032	FALSE	0.215497
PGR	12	4.22354	4.33271	0.974804	0.271973	['EGFR', 'IGFBP1', 'KLK3']	0.503439	FALSE	0.0705858
POU2F1	32	4.48726	4.51808	0.993179	0.361764	['BDKRB1', 'CDX2', 'GCM1', 'H2BC21', 'H2BC5', 'LCT', 'TFAP2A', 'TRA', 'UGT2B7', 'VWF']	0.611135	FALSE	1.64717
POU2F2	10	4.8905	4.90546	0.996951	0.387161	['TRA']	0.629589	FALSE	0.0284099
PPARA	26	4.7774	4.5654	1.04643	0.910209	['ACOX2', 'APOA4', 'APOA5', 'APOB', 'CYP4A11', 'FABP1', 'HMGCS2', 'LPL', 'MMP12', 'PCK1', 'SERPINE1', 'UCP1']	0.9996	FALSE	0.468297
PPARD	4	5.87796	4.97181	1.18226	0.962604	['LPL']	0.9996	FALSE	0.114763
PPARG	36	4.66595	4.51569	1.03327	0.912009	['ADIPOQ', 'FABP4', 'GSTA2', 'LPL', 'PCK1', 'UCP1']	0.9996	FALSE	0.0775741
PRDM14	194	4.47726	4.43276	1.01004	0.772623	['ABCA4', 'ADAMTS2', 'ALK', 'ANO1', 'ARHGEF10L', 'ARHGEF17', 'CA4', 'CACNA1G', 'CCDC33', 'COBL', 'COL2A1', 'CORO2B', 'CXCL12', 'CYP26B1', 'DAB2IP', 'DGKG', 'DLL4', 'DYSF', 'EPB41L1', 'EPHB3', 'FAM131C', 'FOXO6', 'GLI2', 'GRHL3', 'GRIK4', 'INHBB', 'ISLR2', 'KAZN', 'KIRREL1', 'KIRREL3', 'LHX2', 'LINGO1', 'MEIS1', 'NGEF', 'NTF3', 'NTN1', 'OTX1', 'PADI2', 'PAX7', 'PDGFRB', 'PEAR1', 'PKDCC', 'PKNOX2',…	0.96026	FALSE	0.186656
RARA	46	4.66357	4.53606	1.02811	0.880512	['CYP26A1', 'HOXA4', 'HOXD4', 'HSD17B2', 'MAOB', 'MUC5AC', 'PCK1', 'PLAAT4', 'SEPTIN9', 'THBD', 'TPO']	0.9996	FALSE	0.251812
RARG	3	5.62264	5.10907	1.10052	0.765523	[]	0.959032	FALSE	0.0315353
RBPJ	8	5.1908	4.71916	1.09994	0.974603	['FCER2', 'HEY1']	0.9996	FALSE	0.186736
REL	17	3.37232	4.40365	0.765801	0.00139986	['CCL2', 'CRP', 'SELE']	0.00974303	TRUE	4.48046
RELA	145	4.10646	4.42825	0.927334	9.999e-05	['AGT', 'AMH', 'CCL11', 'CCL2', 'CFTR', 'CRHR1', 'CXCL1', 'CXCL2', 'DEFB4B', 'EGFR', 'FGF8', 'IFNA1', 'IFNB1', 'IL17C', 'KLK3', 'MMP14', 'MMP3', 'NOS2', 'SAA2', 'SELE', 'SERPINE1', 'SLC25A27', 'VCAM1', 'VEGFD', 'WT1']	0.00096657	TRUE	1.02617
RELB	12	3.93897	4.21455	0.934613	0.134987	['CCL19', 'CCL21']	0.301124	FALSE	0.634081
RFX1	5	2.67334	3.82582	0.698762	0.0219978	['COL1A2']	0.0750513	FALSE	0.0639749
RFX5	22	4.07364	4.48803	0.907667	0.0218978	['HLA-DRB3', 'HLA-DRB4']	0.0750513	FALSE	0.0959861
RUNX1	248	3.73547	4.14652	0.900868	9.999e-05	['ADRB1', 'ALDH1A2', 'BAHCC1', 'CSF1R', 'CTNND2', 'DAB2IP', 'FYB1', 'JCAD', 'KLK3', 'LIMCH1', 'MECOM', 'PDE1C', 'SEPTIN9', 'SHANK2', 'TMEM163', 'ZBTB7C']	0.00096657	TRUE	0.284483
RUNX3	8	3.42753	4.05174	0.845942	0.0444956	['PAX5']	0.129037	FALSE	0.477635
RXRA	15	5.00804	4.67247	1.07182	0.993701	['ABCB11', 'HSD17B2']	0.9996	FALSE	0.16751
SMAD1	7	4.93605	4.76048	1.03688	0.651535	['GDF15']	0.872054	FALSE	0.21843
SMAD3	35	4.68862	4.56273	1.02759	0.837216	['ANKRD1', 'APOC3', 'COL3A1', 'COL7A1', 'EPO', 'GLI2', 'MET', 'SERPINE1']	0.9996	FALSE	0.113058
SMAD4	33	4.7824	4.59883	1.03992	0.927907	['APOC3', 'CCN1', 'COL7A1', 'EPO', 'FSHB', 'IHH', 'MET', 'NKX2-5', 'PITX2', 'RUNX1T1', 'SERPINE1']	0.9996	FALSE	0.164272
SOX10	14	4.92013	4.49887	1.09364	0.919008	['ASCL1', 'EDNRB', 'GJC2', 'MAG', 'MITF', 'PDGFRA', 'PLP1', 'RET', 'TYR']	0.9996	FALSE	0.167847
SOX2	266	4.42027	4.39975	1.00466	0.642736	['ABCA13', 'ADAMTSL1', 'ADGRB3', 'ADGRL2', 'ADGRL3', 'ALK', 'ANKFN1', 'ANO2', 'ARB2A', 'ARHGAP24', 'ATRNL1', 'BMPR1B', 'CACNA2D1', 'CACNA2D3', 'CADPS2', 'CDH11', 'CDH18', 'CDH2', 'CEMIP2', 'COL12A1', 'COL14A1', 'COL25A1', 'CPNE4', 'CSMD1', 'CTNNA2', 'CTNND2', 'DCC', 'DCLK2', 'DIAPH3', 'DPP10', 'DTNA', 'EGFEM1P', 'EPHB1', 'ERBB4', 'FHOD3', 'FOXP2', 'GALNTL6', 'GLI2', 'GLI3', 'GRIA1', 'GRIK2', 'HMC…	0.872054	FALSE	0.0683624
SOX9	11	5.15868	4.94195	1.04386	0.69503	['AMH', 'COL9A1', 'HAPLN1', 'NKX3-2', 'RGR']	0.909288	FALSE	0.0286908
SP1	331	4.29393	4.36623	0.983443	0.0534947	['ACTC1', 'ADH6', 'ADIPOQ', 'ADRA1A', 'ADRA2B', 'ADRB3', 'AGT', 'AGTR1', 'ALOX12', 'ALOX15B', 'CA9', 'CCK', 'CCL2', 'CCN2', 'CCNA1', 'CD163', 'CD19', 'CDC25C', 'CHRNB4', 'COL1A2', 'COL2A1', 'COL7A1', 'CXCL1', 'CYP11A1', 'CYP19A1', 'CYP2F1', 'CYP3A7', 'CYP7A1', 'CYP7B1', 'EDNRB', 'EPO', 'F10', 'F7', 'GAST', 'GH2', 'GJA1', 'GRIN1', 'H4C6', 'HBZ', 'HPR', 'HSD17B2', 'HSD3B1', 'HTR1A', 'IGFBP1', 'IL12…	0.145439	FALSE	0.468164
SP2	3	5.176	4.59273	1.127	0.844016	[]	0.9996	FALSE	0.0238446
SP3	69	4.919	4.68456	1.05004	0.9996	['AGTR1', 'ALPL', 'BPI', 'CA9', 'CHRNB4', 'CNMD', 'CYP2F1', 'CYP3A7', 'HSD17B2', 'IGFBP1', 'ITGAD', 'KDR', 'KLK3', 'MUC2', 'NKX2-1', 'PADI1', 'PADI3', 'SCGB2A1', 'SCT', 'SCTR', 'SLC1A3', 'SLC9A2', 'SLC9A3', 'TCN2', 'TFF1']	0.9996	FALSE	0.169808
SP4	7	3.74057	4.05797	0.921782	0.163284	['KDR']	0.350758	FALSE	0.0966252
SPI1	435	3.90688	4.21416	0.927084	9.999e-05	['ALDH1A2', 'ARHGAP24', 'BMAL1', 'BPI', 'CD163', 'CD180', 'CEMIP2', 'CLEC4G', 'CMKLR1', 'CRYBG1', 'CSF1R', 'CTSE', 'CTSG', 'CUX2', 'CXCR1', 'CXCR2', 'CYBB', 'CYRIA', 'CYRIB', 'DGKG', 'EPB41L1', 'FCGR1A', 'FCGR2B', 'FYB1', 'HCK', 'IL12B', 'MARCHF1', 'MARCHF3', 'MNDA', 'MRTFA', 'MSR1', 'MYOF', 'NIBAN1', 'NRXN2', 'PDGFRB', 'PPBP', 'SEPTIN9', 'SLC8A1', 'ST14', 'STARD13', 'TLR4', 'TMEM131L', 'TMEM163'…	0.00096657	TRUE	0.309609
SREBF1	24	3.83142	4.17674	0.917324	0.0322968	['CETP', 'NR0B2', 'SLC2A4']	0.104067	FALSE	0.103139
SREBF2	19	3.32177	3.9934	0.831814	0.00189981	['NPC1L1', 'PCSK9']	0.0122432	TRUE	0.125703
SRF	30	4.85136	4.64375	1.04471	0.980702	['ACTC1', 'PRUNE2']	0.9996	FALSE	0.559878
STAT1	703	3.80338	4.18507	0.908797	9.999e-05	['ALDH1A2', 'AOX1', 'ARHGEF10L', 'CCL2', 'CD180', 'CEMIP2', 'CFB', 'CFTR', 'CMKLR1', 'COL1A2', 'CRYBG1', 'CYBB', 'CYP19A1', 'CYRIB', 'DGKG', 'EGFR', 'ERC2', 'FCGR1A', 'FYB1', 'IDO2', 'IFNA1', 'IGF1', 'IL12B', 'KRT17', 'LAMA3', 'MARCHF1', 'MET', 'MIDEAS', 'MRTFA', 'MUC4', 'MYOF', 'NIBAN1', 'NIBAN2', 'NOS2', 'NOX5', 'P2RY6', 'PROS1', 'PRUNE2', 'PTGFR', 'RIN2', 'RIPOR2', 'RXYLT1', 'SEPTIN9', 'SHANK2…	0.00096657	TRUE	0.225565
STAT2	39	2.91139	3.96585	0.734117	9.999e-05	['CFB']	0.00096657	TRUE	0.20947
STAT3	81	4.01447	4.34215	0.924536	0.00139986	['CCL2', 'CFB', 'CHI3L1', 'CRP', 'CYP19A1', 'EGFR', 'FCGR1A', 'IGF1', 'LBP', 'MMP3', 'MUC4', 'NNMT', 'NOX5', 'REG1A', 'ROR1', 'SAA1', 'TWIST1', 'VIP']	0.00974303	TRUE	0.352007
STAT4	9	2.55026	4.12891	0.617661	9.999e-05	[]	0.00096657	TRUE	2.06858
STAT5A	22	3.96529	4.32951	0.915875	0.0288971	['CSN2', 'IGF1']	0.0948698	FALSE	0.728456
STAT5B	21	4.00756	4.34728	0.921855	0.0444956	['FCGR1A', 'IGF1']	0.129037	FALSE	0.73504
STAT6	10	4.37723	4.60622	0.950287	0.178882	[]	0.375006	FALSE	0.433818
TAL1	339	3.95165	4.21082	0.938451	9.999e-05	['ABCA4', 'ALDH1A2', 'ANO2', 'ARHGAP6', 'CEMIP2', 'COL25A1', 'JCAD', 'KCNMB2', 'LIMCH1', 'LTBP1', 'MECOM', 'MIDEAS', 'MYOF', 'NFIB', 'NPAS3', 'NRG1', 'NRXN1', 'PALM2AKAP2', 'PRUNE2', 'SEPTIN9', 'STARD13', 'STK32B', 'SYN3', 'TEAD1', 'TMEM131L', 'TMEM163', 'VEPH1', 'ZFPM2', 'ZPLD1']	0.00096657	TRUE	0.111776
TBP	7	3.0062	4.01099	0.749491	0.0141986	['LIN28B']	0.0574547	FALSE	2.18366
TBX21	9	3.76597	4.30592	0.874604	0.0471953	[]	0.132451	FALSE	1.30598
TCF12	3	4.80706	4.39114	1.09472	0.741726	[]	0.956002	FALSE	0.0450204
TCF3	13	3.94659	4.19052	0.941791	0.116788	[]	0.267384	FALSE	0.066866
TCF4	8	3.28622	4.06028	0.809359	0.0230977	['NRXN1']	0.0772884	FALSE	1.05561
TCF7	8	4.02263	4.24397	0.947845	0.19798	['SNAI2']	0.410102	FALSE	0.256788
TCF7L2	22	4.18321	4.36173	0.959072	0.157984	['DKK1', 'GLI2', 'MMP7', 'SNAI2', 'SP5']	0.343616	FALSE	0.727641
TEAD1	8	4.05711	4.24364	0.956045	0.257874	['ADGRL2', 'AMOTL2', 'MSLN']	0.482474	FALSE	0.0469869
TFAP2A	68	4.49924	4.43873	1.01363	0.714929	['ADRA1A', 'ADRA2B', 'CFTR', 'CGA', 'CSH1', 'CYP11A1', 'EGFR', 'FOXA1', 'GAST', 'IGFBP5', 'JUP', 'KRT5', 'L1CAM', 'PENK', 'SERPINE1', 'SLC25A21', 'SNAP91', 'TH']	0.92834	FALSE	0.149783
TFAP2C	479	4.33769	4.36268	0.994271	0.221478	['ABCA4', 'ADCY5', 'ADORA1', 'ANKFN1', 'APBB2', 'ARHGEF10L', 'ARK2C', 'ATP2B2', 'BCAR1', 'BMPER', 'BNC1', 'CABLES1', 'CDH22', 'COBL', 'COL22A1', 'COL23A1', 'COL4A2', 'CSTA', 'CTNND2', 'CYRIB', 'DAB2IP', 'DENND2B', 'DYSF', 'EEIG1', 'ELAPOR1', 'EPHB1', 'EPHB3', 'EYA2', 'FBLN1', 'FBLN2', 'FGD5', 'FHOD3', 'FOXA1', 'FREM2', 'GABBR2', 'GALNT14', 'GLI3', 'GRHL2', 'GRIK3', 'GRIK4', 'ITGB6', 'KATNIP', 'KA…	0.442956	FALSE	0.0808607
TFDP1	12	4.98724	4.69797	1.06157	0.967003	[]	0.9996	FALSE	1.36729
THAP11	6	2.61362	3.85351	0.678245	0.00389961	[]	0.0212041	TRUE	0.13924
TP53	442	4.15131	4.28935	0.967818	0.00029997	['ADGRL2', 'ALDH1A3', 'ANTXR1', 'APCS', 'BDKRB2', 'BIRC8', 'BMPER', 'CABLES1', 'CCNA1', 'CDH8', 'CFAP144', 'CKM', 'COBL', 'COL22A1', 'COP1', 'CSMD1', 'CYP24A1', 'DCC', 'DHRS2', 'DKK1', 'E2F7', 'EDN2', 'EGFR', 'EPCAM', 'EPHA2', 'ERBB4', 'FAM13C', 'FAT1', 'FBLN1', 'FBLN2', 'FHOD3', 'GDF15', 'GHR', 'GLI3', 'KAZN', 'KITLG', 'KRT80', 'LINC00474', 'LRIG3', 'MAGI2', 'MARCHF10', 'MECOM', 'MSGN1', 'MUC2',…	0.00260974	TRUE	0.367746
TP63	18	4.77706	4.61028	1.03617	0.756324	['BMAL1', 'FOXN1', 'SERPINB5', 'SFN', 'SYN3', 'THSD4', 'ZNF750']	0.959032	FALSE	0.0372371
TP73	7	4.43052	4.41384	1.00378	0.433757	['CABLES1']	0.686757	FALSE	0.178062
TWIST1	10	5.21639	4.98581	1.04625	0.807419	['NR2F1']	0.975632	FALSE	0.0395889
USF1	59	4.42993	4.40506	1.00565	0.553145	['APOA2', 'APOA5', 'APOC3', 'CYP1A2', 'GATA5', 'ID4', 'PF4', 'PKLR', 'SERPINE1', 'SLC1A3', 'SLC22A2', 'TCN2', 'TGFB2']	0.795431	FALSE	1.23483
USF2	41	4.28646	4.32614	0.990829	0.327867	['APOA2', 'ATP5F1A', 'CYP1A2', 'PDX1', 'PF4', 'PKLR', 'TCN2', 'TGFB2']	0.570837	FALSE	1.56674
VDR	149	3.84813	4.20091	0.916023	9.999e-05	['AMH', 'BMAL1', 'BMPER', 'CALB1', 'CAMP', 'CYP19A1', 'CYP24A1', 'GLI3', 'IL12B', 'LTO1', 'NCAM2', 'OSR2', 'PLEKHA6', 'SEPTIN9', 'TRPV6']	0.00096657	TRUE	1.0224
WT1	14	4.01355	4.30286	0.932765	0.105289	['AMH', 'CCN3']	0.249689	FALSE	0.155183
YY1	47	3.20433	3.95211	0.810789	9.999e-05	['CETP', 'EGFR', 'HSD3B2', 'NARS1']	0.00096657	TRUE	0.138383
ZBTB33	12	3.1497	3.94686	0.798027	0.0029997	[]	0.0179982	TRUE	0.24806
ZEB1	9	3.35106	3.98892	0.840091	0.039996	['LAD1', 'SPRR1B']	0.122093	FALSE	0.126768
ZNF148	4	5.19316	4.69689	1.10566	0.780722	['MMP3']	0.963444	FALSE	0.0264433
ZNF263	316	4.42372	4.4064	1.00393	0.648835	['ACTRT2', 'ADGRD1', 'ARHGEF16', 'ARHGEF17', 'ATP2B2', 'BAHCC1', 'BLACE', 'CDH22', 'CHD5', 'CHST8', 'COL13A1', 'COL26A1', 'CUX2', 'DPP6', 'DYSF', 'EEIG1', 'EPB41L1', 'EPHA2', 'FBLN2', 'FGFR3', 'FIBCD1', 'FLNC', 'FRMD1', 'FTCD', 'GABBR2', 'GLI2', 'GRIN1', 'GRIP2', 'IGSF21', 'KIF1A', 'LHX3', 'LINC00322', 'LINGO1', 'MGAT3', 'MTCL1', 'MTCL2', 'NHSL3', 'NRXN2', 'PDGFRB', 'PTPRU', 'RADIL', 'RAP1GAP', '…	0.872054	FALSE	0.0419839
